# TGF-β blockade drives a transitional effector phenotype in T cells reversing SIV latency and decreasing SIV reservoirs *in vivo*

**DOI:** 10.1101/2023.09.05.556422

**Authors:** Jinhee Kim, Deepanwita Bose, Mariluz Araínga, Muhammad R. Haque, Christine M Fennessey, Rachel A Caddell, Yanique Thomas, Douglas E Ferrell, Syed Ali, Emanuelle Grody, Yogesh Goyal, Claudia Cicala, James Arthos, Brandon F Keele, Monica Vaccari, Ramon Lorenzo-Redondo, Thomas J Hope, Francois Villinger, Elena Martinelli

## Abstract

HIV-1 persistence during ART is due to the establishment of long-lived viral reservoirs in resting immune cells. Using an NHP model of barcoded SIVmac239 intravenous infection and therapeutic dosing of the anti-TGFBR1 inhibitor galunisertib (LY2157299), we confirmed the latency reversal properties of *in vivo* TGF-β blockade, decreased viral reservoirs and stimulated immune responses. Eight SIV-infected macaques on ART were treated with four 2-week cycles of galunisertib. ART was discontinued 3 weeks after the last dose, and macaques euthanized 6 weeks after ART-interruption (ATI). 7 out of 8 macaques rebounded between week 2 and 6 post-ATI. Galunisertib led to viral reactivation as indicated by plasma viral load and immunoPET/CT with ^64^Cu-DOTA-F(ab’)_2_-p7D3-probe. A decrease in cell-associated (CA-)SIV DNA was detected in lymph nodes, gut and PBMC, while intact pro-virus in PBMC decreased by 3-fold. No systemic increase in inflammatory cytokines was observed. High-dimensions cytometry, bulk, and single-cell (sc)RNAseq revealed a shift toward an effector phenotype in T and NK cells characterized by a progressive downregulation in TCF1.

In summary, we demonstrated that galunisertib, a clinical stage TGF-β inhibitor, reverses SIV latency and decreases SIV reservoirs by driving T cells toward an effector phenotype, enhancing immune responses *in vivo* in absence of toxicity.

**One-sentence summary:** TGF-β blockade drives an effector phenotype in immune cells leading to SIV latency reversal and enhanced immune responses in vivo.
