## Supplementary material for "TGF-β blockade drives a transitional effector phenotype in T cells reversing SIV latency and decreasing SIV reservoirs *in vivo*": Table S2

### Sheet:  Hematology
												AUTOMATED DIFF										MANUAL DIFF
Animal ID	Timepoint	WBC	RBC	Hemoglobin	Hematocrit	MCV	MCH	MCHC	RDW	Platelet Ct.	MPV	Neut %	Lymph %	Mono %	Eos %	Baso %	Neut #	Lymph #	Mono #	Eos #	Baso #	Bands %	Neut %	Lymph %	Mono %	Eos %	Baso %	Bands #	Neut #	Lymph #	Mono #	Eos #	Baso #	Platelet Est.	RBC Morphology	Anisocytosis	Microcytosis	Macrocytosis	Hypochromasia	Polychromasia
08M134 Rhm	Day 0, 0 hr	6.4	6.05	13.9	43.3	71.6	23	32.2	14.5	303	9.2	42.4	44.7	8.3	4.5	0.1	2.7	2.8	0.5	0.3	0	N/A	N/A	N/A	N/A	N/A	N/A	N/A	N/A	N/A	N/A	N/A	N/A	N/A	N/A	N/A	N/A	N/A	N/A	N/A
	Week 0, Day 0	7.7	5.92	13.7	42.3	71.5	23.2	32.4	14.5	283	9.5	57	29.9	8.2	4.7	0.2	4.4	2.3	0.6	0.4	0	N/A	N/A	N/A	N/A	N/A	N/A	N/A	N/A	N/A	N/A	N/A	N/A	N/A	N/A	N/A	N/A	N/A	N/A	N/A
	Week 6, Day 41	3.3	5.54	12.5	38.9	70.2	22.6	32.2	14.7	268	9.3	N/A	N/A	N/A	N/A	N/A	N/A	N/A	N/A	N/A	N/A	0	34	49	10	7	0	0	1.1	1.6	0.3	0.2	0	Adequate	Normal	N/A	N/A	N/A	N/A	N/A
	Week 12, Day 84	7.7	5.45	12.4	37.4	68.6	22.8	33.2	14.9	322	9.2	65.6	20.9	12.3	1.1	0.1	5	1.6	0.9	0.1	0	N/A	N/A	N/A	N/A	N/A	N/A	N/A	N/A	N/A	N/A	N/A	N/A	N/A	N/A	N/A	N/A	N/A	N/A	N/A
	Week 35, Day 245	5.9	5.01	11.5	36.1	72	23	32	13.4	366	9.1	52.6	36	8.9	2.4	0.1	3.1	2.1	0.5	0.1	0	N/A	N/A	N/A	N/A	N/A	N/A	N/A	N/A	N/A	N/A	N/A	N/A	N/A	N/A	N/A	N/A	N/A	N/A	N/A
	Week 41, Day 287	5.9	4.95	11.5	35.4	71.5	23.3	32.6	15.5	408	8.7	61.6	29	8.1	1.2	0.1	3.6	1.7	0.5	0.1	0	N/A	N/A	N/A	N/A	N/A	N/A	N/A	N/A	N/A	N/A	N/A	N/A	N/A	N/A	N/A	N/A	N/A	N/A	N/A
	Week 46, Day 322	8.2	4.61	11.2	34.5	74.8	24.4	32.6	16.3	443	9	58.7	29.8	10.4	1	0.1	4.8	2.4	0.8	0.1	0	N/A	N/A	N/A	N/A	N/A	N/A	N/A	N/A	N/A	N/A	N/A	N/A	N/A	N/A	N/A	N/A	N/A	N/A	N/A
08M156 Rhm	Day 0, 0 hr	4.8	6.01	13.9	43	71.5	23.2	32.4	14.6	355	8.4	41.5	47.5	8.2	2.6	0.2	2	2.3	0.4	0.1	0	N/A	N/A	N/A	N/A	N/A	N/A	N/A	N/A	N/A	N/A	N/A	N/A	N/A	N/A	N/A	N/A	N/A	N/A	N/A
	Week 0, Day 0	6.1	5.92	13.6	42.4	71.6	23	32.1	14.2	344	8.3	52.7	38.9	4.8	3.5	0.1	3.2	2.4	0.3	0.2	0	N/A	N/A	N/A	N/A	N/A	N/A	N/A	N/A	N/A	N/A	N/A	N/A	N/A	N/A	N/A	N/A	N/A	N/A	N/A
	Week 6, Day 41	4.5	5.21	11.5	36.4	69.8	22.2	31.8	14.2	192	8.7	55.3	27.4	10.5	6.4	0.4	2.5	1.2	0.5	0.3	0	N/A	N/A	N/A	N/A	N/A	N/A	N/A	N/A	N/A	N/A	N/A	N/A	N/A	N/A	N/A	N/A	N/A	N/A	N/A
	Week 12, Day 84	4.9	5.89	13.5	40.5	68.7	22.9	33.3	14.1	424	9.2	N/A	N/A	N/A	N/A	N/A	N/A	N/A	N/A	N/A	N/A	0	29	44	16	11	0	0	1.4	2.2	0.8	0.5	0	Adequate	Normal	N/A	N/A	N/A	N/A	N/A
	Week 35, Day 245	6.4	5.42	12	37.6	69.5	22.2	31.9	14.5	342	8.8	51.3	39	6.6	3	0.1	3.3	2.5	0.4	0.2	0	N/A	N/A	N/A	N/A	N/A	N/A	N/A	N/A	N/A	N/A	N/A	N/A	N/A	N/A	N/A	N/A	N/A	N/A	N/A
	Week 41, Day 287	6.9	4.93	10.8	34.2	69.3	21.9	31.5	14.7	390	7.9	66.1	28.8	3.9	1.1	0.1	4.6	2	0.3	0.1	0	N/A	N/A	N/A	N/A	N/A	N/A	N/A	N/A	N/A	N/A	N/A	N/A	N/A	N/A	N/A	N/A	N/A	N/A	N/A
	Week 46, Day 322	4.6	5.19	11.7	36.7	70.8	22.6	31.9	15.7	451	8	37.6	49.6	9.1	3.6	0.1	1.7	2.3	0.4	0.2	0	N/A	N/A	N/A	N/A	N/A	N/A	N/A	N/A	N/A	N/A	N/A	N/A	N/A	N/A	N/A	N/A	N/A	N/A	N/A
A6X003 Rhm	Day 0, 0 hr	5.3	5.71	13.8	41.4	72.5	24.1	33.3	14.9	298	9.7	38.9	51.1	7.6	2.2	0.2	2.1	2.7	0.4	0.1	0	N/A	N/A	N/A	N/A	N/A	N/A	N/A	N/A	N/A	N/A	N/A	N/A	N/A	N/A	N/A	N/A	N/A	N/A	N/A
	Week 0, Day 0	5	5.53	13.4	40.6	73.4	24.1	32.9	14.7	300	9.6	42.8	49.4	6.1	1.6	0.1	2.1	2.5	0.3	0.1	0	N/A	N/A	N/A	N/A	N/A	N/A	N/A	N/A	N/A	N/A	N/A	N/A	N/A	N/A	N/A	N/A	N/A	N/A	N/A
	Week 6, Day 41	2.8	5.63	13.2	40.5	71.9	23.4	32.6	14.8	204*	10.1	N/A	N/A	N/A	N/A	N/A	N/A	N/A	N/A	N/A	N/A	0	58	33	9	0	0	0	1.6	0.9	0.3	0	0	Decreased	Normal	N/A	N/A	N/A	N/A	N/A
	Week 12, Day 84	5.1	5.56	12.6	39	70.2	22.7	32.3	14.9	381	9.6	40.3	45.8	9	4.8	0.1	2.1	2.3	0.5	0.2	0	N/A	N/A	N/A	N/A	N/A	N/A	N/A	N/A	N/A	N/A	N/A	N/A	N/A	N/A	N/A	N/A	N/A	N/A	N/A
	Week 35, Day 245	4.6	5.27	12.2	37.4	70.9	23.2	32.7	15.5	366	9.5	N/A	N/A	N/A	N/A	N/A	N/A	N/A	N/A	N/A	N/A	0	60	40	0	0	0	0	2.8	1.8	0	0	0	Adequate	Normal	N/A	N/A	N/A	N/A	N/A
	Week 41, Day 287	8.8	5.06	11.6	36.2	71.6	22.8	31.9	14.8	405	9.2	63.1	24.6	10.3	1.8	0.2	5.6	2.2	0.9	0.2	0	N/A	N/A	N/A	N/A	N/A	N/A	N/A	N/A	N/A	N/A	N/A	N/A	N/A	N/A	N/A	N/A	N/A	N/A	N/A
	Week 46, Day 322	4.4	5.08	11.5	35.6	70.2	22.6	32.2	15.7	395	8.9	50.2	38.4	9.2	2	0.2	2.2	1.7	0.4	0.1	0	N/A	N/A	N/A	N/A	N/A	N/A	N/A	N/A	N/A	N/A	N/A	N/A	N/A	N/A	N/A	N/A	N/A	N/A	N/A
A8L014 Rhm	Day 0, 0 hr	6	6.17	14.4	44	71.3	23.4	32.9	14.3	364	9.9	N/A	N/A	N/A	N/A	N/A	N/A	N/A	N/A	N/A	N/A	0	46	43	8	3	0	0	2.8	2.6	0.5	0.2	0	Adequate	Normal	N/A	N/A	N/A	N/A	N/A
	Week 0, Day 0	5.3	5.94	13.9	42.2	71.1	23.4	32.9	13.7	345	9.4	53	32.7	7.5	6.7	0.1	2.8	1.7	0.4	0.4	0	N/A	N/A	N/A	N/A	N/A	N/A	N/A	N/A	N/A	N/A	N/A	N/A	N/A	N/A	N/A	N/A	N/A	N/A	N/A
	Week 6, Day 41	3.7	5.77	13.3	40.7	70.6	23	32.6	14.1	351	8.9	28.5	38.4	9.6	23.2	0.3	1.1	1.4	0.4	0.9	0	N/A	N/A	N/A	N/A	N/A	N/A	N/A	N/A	N/A	N/A	N/A	N/A	N/A	N/A	N/A	N/A	N/A	N/A	N/A
	Week 12, Day 84	6.6	5.81	12.6	40.1	69.1	21.6	31.3	14.8	423	8	28.3	58.3	6.2	7.1	0.1	1.9	3.9	0.4	0.5	0	N/A	N/A	N/A	N/A	N/A	N/A	N/A	N/A	N/A	N/A	N/A	N/A	N/A	N/A	N/A	N/A	N/A	N/A	N/A
	Week 35, Day 245	3.6	4.92	12.8	38.5	78.2	26.1	33.3	14.1	378	9.4	N/A	N/A	N/A	N/A	N/A	N/A	N/A	N/A	N/A	N/A	2	50	42	4	1	1	0.1	1.8	1.5	0.1	0	0	Adequate	Normal	N/A	N/A	N/A	N/A	N/A
	Week 41, Day 287	4.3	4.97	12.7	39	78.6	25.7	32.6	14.3	438	9.2	N/A	N/A	N/A	N/A	N/A	N/A	N/A	N/A	N/A	N/A	0	70	13	15	3	0	0	3	0.5	0.6	0.1	0	Adequate	Normal	N/A	N/A	N/A	N/A	N/A
	Week 46, Day 322	3.5	4.21	11.9	35.8	85	28.3	33.3	17.8	465	10.4	N/A	N/A	N/A	N/A	N/A	N/A	N/A	N/A	N/A	N/A	0	55	32	9	4	0	0	1.9	1.1	0.3	0.1	0	Adequate	Normal	N/A	N/A	N/A	N/A	N/A
A8L057 Rhm	Day 0, 0 hr	7.3	7.18	15.5	47.9	66.7	21.6	32.3	14.8	322	9.3	60.7	27.4	10.3	1.3	0.3	4.4	2	0.7	0.1	0	N/A	N/A	N/A	N/A	N/A	N/A	N/A	N/A	N/A	N/A	N/A	N/A	N/A	N/A	N/A	N/A	N/A	N/A	N/A
	Week 0, Day 0	6.8	6.94	14.8	46.3	66.8	21.3	31.9	14.9	315	9.5	44.6	44	8.6	2.7	0.1	3	3	0.6	0.2	0	N/A	N/A	N/A	N/A	N/A	N/A	N/A	N/A	N/A	N/A	N/A	N/A	N/A	N/A	N/A	N/A	N/A	N/A	N/A
	Week 6, Day 41	4.5	6.59	13.5	42.4	64.3	20.4	31.7	15	291	9.5	56.2	33.3	7.4	2.6	0.5	2.5	1.5	0.3	0.1	0	N/A	N/A	N/A	N/A	N/A	N/A	N/A	N/A	N/A	N/A	N/A	N/A	N/A	N/A	N/A	N/A	N/A	N/A	N/A
	Week 12, Day 84	4.9	6.43	13.3	40.9	63.5	20.7	32.5	15	354	9.7	46.6	41.3	9.8	2.1	0.2	2.3	2	0.5	0.1	0	N/A	N/A	N/A	N/A	N/A	N/A	N/A	N/A	N/A	N/A	N/A	N/A	N/A	N/A	N/A	N/A	N/A	N/A	N/A
	Week 35, Day 245	6.9	5.84	12.6	38.8	66.5	21.6	32.5	14.3	323	9.6	66.3	23.4	8.3	1.9	0.1	4.5	1.6	0.6	0.1	0	N/A	N/A	N/A	N/A	N/A	N/A	N/A	N/A	N/A	N/A	N/A	N/A	N/A	N/A	N/A	N/A	N/A	N/A	N/A
	Week 41, Day 287	4.7	5.53	11.7	36.4	65.9	21.2	32.2	14	429	8.9	60.2	28.4	9.3	2	0.1	2.9	1.3	0.4	0.1	0	N/A	N/A	N/A	N/A	N/A	N/A	N/A	N/A	N/A	N/A	N/A	N/A	N/A	N/A	N/A	N/A	N/A	N/A	N/A
	Week 46, Day 322	4.7	5.62	12	37	65.9	21.3	32.4	15	400	9.4	51.4	33.4	12.8	2.3	0.1	2.4	1.6	0.6	0.1	0	N/A	N/A	N/A	N/A	N/A	N/A	N/A	N/A	N/A	N/A	N/A	N/A	N/A	N/A	N/A	N/A	N/A	N/A	N/A
A8R095 Rhm	Day 0, 0 hr	7	5.67	12.6	39.3	69.4	22.3	32.1	15.1	265*	10.7	38.5	45.3	12	2.6	1.6	2.7	3.2	0.8	0.2	0.1	N/A	N/A	N/A	N/A	N/A	N/A	N/A	N/A	N/A	N/A	N/A	N/A	N/A	N/A	N/A	N/A	N/A	N/A	N/A
	Week 0, Day 0	8.2	6.11	12.9	40.8	66.8	21.1	31.6	14.3	269	10.3	45.5	40.9	10.2	3.3	0.1	3.7	3.3	0.8	0.3	0	N/A	N/A	N/A	N/A	N/A	N/A	N/A	N/A	N/A	N/A	N/A	N/A	N/A	N/A	N/A	N/A	N/A	N/A	N/A
	Week 6, Day 41	9.9	5.11	10.5	32.9	64.4	20.5	31.8	16	155*	11.4	67.9	22	8.9	0.9	0.3	6.7	2.2	0.9	0.1	0	N/A	N/A	N/A	N/A	N/A	N/A	N/A	N/A	N/A	N/A	N/A	N/A	N/A	N/A	N/A	N/A	N/A	N/A	N/A
	Week 12, Day 84	10.3	5.83	12	38.5	66	20.6	31.2	16.1	324	10	40.7	48.8	7.9	2.5	0.1	4.2	5	0.8	0.3	0	N/A	N/A	N/A	N/A	N/A	N/A	N/A	N/A	N/A	N/A	N/A	N/A	N/A	N/A	N/A	N/A	N/A	N/A	N/A
	Week 35, Day 245	10.8	5.07	11	34.8	68.6	21.8	31.8	14.9	249	9.4	67.9	25	5.8	1.3	0	7.4	2.7	0.6	0.1	0	N/A	N/A	N/A	N/A	N/A	N/A	N/A	N/A	N/A	N/A	N/A	N/A	N/A	N/A	N/A	N/A	N/A	N/A	N/A
	Week 41, Day 287	7.3	4.88	10.6	33.5	68.6	21.6	31.5	14.5	318	9.7	65.6	23.7	8.6	2	0.1	4.8	1.7	0.6	0.1	0	N/A	N/A	N/A	N/A	N/A	N/A	N/A	N/A	N/A	N/A	N/A	N/A	N/A	N/A	N/A	N/A	N/A	N/A	N/A
	Week 46, Day 322	8.8	4.99	10.6	34.4	68.9	21.3	31	14.5	222*	10.8	58.5	27.7	9.8	3.7	0.3	5.2	2.4	0.9	0.3	0	N/A	N/A	N/A	N/A	N/A	N/A	N/A	N/A	N/A	N/A	N/A	N/A	N/A	N/A	N/A	N/A	N/A	N/A	N/A
A8T010 Rhm	Day 0, 0 hr	7	5.92	13.3	41.5	70.1	22.5	32	14.3	297	9.3	40	48.6	9.9	1.3	0.2	2.8	3.4	0.7	0.1	0	N/A	N/A	N/A	N/A	N/A	N/A	N/A	N/A	N/A	N/A	N/A	N/A	N/A	N/A	N/A	N/A	N/A	N/A	N/A
	Week 0, Day 0	6.3	5.47	12.4	38.3	70	22.6	32.3	14.3	289	9.4	39.8	47.4	10.8	1.9	0.1	2.5	3	0.7	0.1	0	N/A	N/A	N/A	N/A	N/A	N/A	N/A	N/A	N/A	N/A	N/A	N/A	N/A	N/A	N/A	N/A	N/A	N/A	N/A
	Week 6, Day 41	5.6	5.42	12.2	38	70.1	22.4	32	15.4	285	9.3	36.8	42.8	14.8	5.5	0.1	2.1	2.4	0.8	0.3	0	N/A	N/A	N/A	N/A	N/A	N/A	N/A	N/A	N/A	N/A	N/A	N/A	N/A	N/A	N/A	N/A	N/A	N/A	N/A
	Week 12, Day 84	9.3	5.47	11.8	37.5	68.6	21.6	31.4	14.2	393	8.8	58.3	28.9	11.4	1.3	0.1	5.4	2.7	1.1	0.1	0	N/A	N/A	N/A	N/A	N/A	N/A	N/A	N/A	N/A	N/A	N/A	N/A	N/A	N/A	N/A	N/A	N/A	N/A	N/A
	Week 35, Day 245	10.7	4.73	10.5	33.1	69.9	22.3	31.8	14.3	425	8.3	N/A	N/A	N/A	N/A	N/A	N/A	N/A	N/A	N/A	N/A	0	70	26	2	2	0	0	7.5	2.8	0.2	0.2	0	Adequate	Abnormal	1+	1+	1+	1+	1+
	Week 41, Day 287	17	4.71	10.4	33.6	71.3	22.2	31.1	15.4	487	8.4	N/A	N/A	N/A	N/A	N/A	N/A	N/A	N/A	N/A	N/A	0	87	9	5	0	0	0	14.7	1.5	0.8	0	0	Adequate	Abnormal	1+	1+	N/A	N/A	N/A
	Week 46, Day 322	11	4.55	10.4	32.5	71.4	22.9	32	16.5	639	8.7	N/A	N/A	N/A	N/A	N/A	N/A	N/A	N/A	N/A	N/A	0	77	13	10	0	0	0	8.5	1.4	1.1	0	0	Increased	Abnormal	1+	1+	N/A	N/A	N/A
08M171 Rhm	Week 0, Day 0	6.3	5.4	12.2	37.9	70	22.5	32.1	13.9	307	9.7	53.7	37.5	7.4	1.2	0.2	3.4	2.4	0.5	0.1	0	N/A	N/A	N/A	N/A	N/A	N/A	N/A	N/A	N/A	N/A	N/A	N/A	N/A	N/A	N/A	N/A	N/A	N/A	N/A
	Week 6, Day 41	12.7	5.4	11.9	37.6	69.6	22.1	31.8	14	266	9.6	62.8	30.5	5.1	1.4	0.2	8	3.9	0.7	0.2	0	N/A	N/A	N/A	N/A	N/A	N/A	N/A	N/A	N/A	N/A	N/A	N/A	N/A	N/A	N/A	N/A	N/A	N/A	N/A
	Week 12, Day 84	5.9	5.52	12	37.8	68.4	21.8	31.8	13.7	381	9.7	53.9	35.3	7.3	3.4	0.1	3.2	2.1	0.4	0.2	0	N/A	N/A	N/A	N/A	N/A	N/A	N/A	N/A	N/A	N/A	N/A	N/A	N/A	N/A	N/A	N/A	N/A	N/A	N/A
	Week 36, Day 252	7.7	4.8	11.1	34.5	71.8	23.1	32.2	13.5	407	9.6	N/A	N/A	N/A	N/A	N/A	N/A	N/A	N/A	N/A	N/A	0	62	28	7	3	0	0	4.8	2.2	0.5	0.2	0	Adequate	Normal	N/A	N/A	N/A	N/A	N/A
* Rare large platelets present.
