## Supplementary material for "TGF-β blockade drives a transitional effector phenotype in T cells reversing SIV latency and decreasing SIV reservoirs *in vivo*": Table S3

### Sheet: Chemistry
Animal ID	Timepoint	Glucose	BUN	Creatinine	Sodium	Potassium	Chloride	Anion Gap	CO2	Phosphorus	Calcium	Total Protein	Albumin	Globulin	Alb/Glob ratio	Total Bilirubin	LDH	GGT	ALK Phos	ALT	AST	Hemolysis
08M134 Rhm	Day 0, 0 hr	69	20	1	147	3.6	107	14.4	29.2	4.8	8.9	7	3.2	3.8	0.8	0.1	560	49	123	30	28	N/A
	Week 0, Day 0	57	16	0.9	148	3.5	109	17	25.5	4.3	9.1	6.8	3.1	3.7	0.8	0.1	340	52	128	45	26	N/A
	Week 6, Day 41	79	15	1	152	3.4	110	17.6	27.8	4.1	8.9	7	3.2	3.8	0.8	0.1	832	49	111	24	34	N/A
	Week 12, Day 84	56	38	1.8	147	3.4*	104	23.7	22.7	2.5*	9.3	7.8	2.8	5	0.6	0.3	945*	44	151	44	105*	Marked
	Week 35, Day 245	67	21	1.18	145	2.9	107	16.9	24	2.6	8.5	7.3	2.7	4.6	0.6	0.1	366	50	292	29	25	N/A
	Week 41, Day 287	65	21	1.11	147	3.1	109	22.1	19	1.5	8.7	7.3	2.9	4.4	0.7	0.1	323	55	260	36	20	N/A
	Week 46, Day 322	74	21	0.93	145	3.4	110	18.4	20	1.5	8.8	7.3	2.8	4.5	0.6	0.1	317	61	357	45	32	N/A
08M156 Rhm	Day 0, 0 hr	58	19	0.7	151	3.6	112	18.7	23.9	2.7	9.4	7.3	3.2	4.1	0.8	0.1	262	79	95	33	25	N/A
	Week 0, Day 0	54	19	0.7	147	3.2	109	18.3	22.9	3.7	9.4	7.3	3.4	3.9	0.9	0.2	211	86	122	52	32	N/A
	Week 6, Day 41	64	16	0.6	152	3.2	113	15.2	27	2.9	8.9	6.8	3.3	3.5	0.9	0.3	316	70	120	39	27	N/A
	Week 12, Day 84	59	14	0.7	149	3.4	107	17.5	27.9	5	8.8	7.5	2.9	4.6	0.6	<0.10	274	79	276	31	29	N/A
	Week 35, Day 245	52	16	0.7	146	3.2	108	15.2	26	4.4	8.9	7.1	2.8	4.3	0.7	0.2	293	86	222	38	34	N/A
	Week 41, Day 287	56	17	0.8	149	3.2	106	22.2	24	2.3	9	7.6	3	4.6	0.7	0.2	311	92	203	59	43	N/A
	Week 46, Day 322	57	17	0.74	148	3.4	107	17.4	27	2.6	9	7.7	3	4.7	0.6	0.1	253	88	250	39	27	N/A
A6X003 Rhm	Day 0, 0 hr	61	16	0.7	146	3.8*	109	18.8	22	3.1*	8.9	7.1	3.4	3.7	0.9	0.2	350*	49	76	27	24*	Slight
	Week 0, Day 0	61	14	0.7	146	3.2	109	14.6	25.6	4.2	8.9	6.8	3.4	3.4	1	0.2	278	46	73	37	21	N/A
	Week 6, Day 41	62	16	0.7	150	3.5*	112	16.5	25	4.6*	9.2	7.1	3.5	3.6	1	0.2	478*	49	82	35	21*	Slight
	Week 12, Day 84	67	10	0.8	149	3.4	109	17.6	25.8	3.4	8.8	7.6	3.3	4.3	0.8	<0.10	354	51	260	41	33	N/A
	Week 35, Day 245	58	13	0.8	146	3.2	108	15.2	26	4.2	8.7	6.9	3	3.9	0.8	0.1	256	45	171	31	15	N/A
	Week 41, Day 287	73	13	0.78	148	3.4	108	21.4	22	2.1	10.1	7.6	3.2	4.4	0.7	0.1	383	44	149	48	35	N/A
	Week 46, Day 322	60	11	0.67	146	3	107	17	25	3.4	9.2	7.5	3.2	4.3	0.7	0.1	388	50	202	42	32	N/A
A8L014 Rhm	Day 0, 0 hr	54	20	0.7	143	3.7*	107	19.1	20.6	7.3*	9.5	7	3.4	3.6	0.9	0.4	626*	53	88	34	47*	Slight
	Week 0, Day 0	54	22	0.8	147	4.3	109	17.8	24.5	2.5	9.5	6.7	3.4	3.3	1	0.1	514	56	105	39	35	N/A
	Week 6, Day 41	67	14	0.7	150	4	113	14.4	26.6	5.2	9.3	6.7	3.1	3.6	0.9	0.2	643	53	110	27	33	N/A
	Week 12, Day 84	55	17	0.9	151	4	112	17.1	25.9	1.6	9.3	7.3	3.1	4.2	0.7	<0.10	560	56	189	32	41	N/A
	Week 35, Day 245	58	16	0.77	147	3.7	113	16.7	21	1	8.6	6.6	2.9	3.7	0.8	0.1	207	48	220	34	22	N/A
	Week 41, Day 287	70	11	0.92	149	3.4	113	21.4	18	1.2	9.4	7.4	3.4	4	0.9	0.2	293	56	197	30	20	N/A
	Week 46, Day 322	67	13	0.7	148	3.6	113	20.6	18	1.4	9.1	7.1	3.2	3.9	0.8	0.2	567	64	247	41	35	N/A
A8L057 Rhm	Day 0, 0 hr	75	24	1.4	147	3.2	108	19.9	22.3	5.5	9.3	7.7	3.7	4	0.9	0.4	510	46	141	59	53	N/A
	Week 0, Day 0	63	16	0.8	149	3.4	109	19.8	23.6	5.3	9.5	7	3.4	3.6	0.9	0.1	276	41	173	35	21	N/A
	Week 6, Day 41	73	17	0.9	153	3.3	112	18.7	25.6	4.9	9.8	7.5	3.8	3.7	1	0.3	329	45	167	34	16	N/A
	Week 12, Day 84	61	16	0.9	149	3.6	107	20.9	24.7	5.3	9	7.5	3.5	4	0.9	0.1	279	49	233	37	19	N/A
	Week 35, Day 245	48	15	0.83	149	3.1	110	17.1	25	2.7	8.7	6.7	2.9	3.8	0.8	0.1	362	41	285	64	73	N/A
	Week 41, Day 287	67	16	0.78	149	3.1	112	19.1	21	1.9	9.7	7.3	3.1	4.2	0.7	0.2	240	42	247	41	15	N/A
	Week 46, Day 322	55	13	0.77	149	3	112	17	23	2.1	8.7	7.1	3	4.1	0.7	0.1	317	41	272	48	28	N/A
A8R095 Rhm	Day 0, 0 hr	68	18	1	145	3.5*	108	17.4	23.1	5.8*	8.9	6.9	2.9	4	0.7	0.2	361*	48	120	46	42*	Slight
	Week 0, Day 0	69	18	0.8	147	3.6	108	16.3	26.3	3.2	9.1	6.3	2.7	3.6	0.8	<0.10	265	49	136	48	28	N/A
	Week 6, Day 41	72	12	0.8	151	3.5	110	13.3	31.2	2.1	9	6.3	2.5	3.8	0.7	0.2	314	51	212	21	20	N/A
	Week 12, Day 84	64	20	1	150	3.5	106	15.2	32.3	3.1	9	7.2	2.9	4.3	0.7	0.1	315	51	185	34	29	N/A
	Week 35, Day 245	67	22	0.9	146	3.5	108	12.5	29	1.9	8.9	6.4	2.7	3.7	0.7	0.1	189	45	117	48	40	N/A
	Week 41, Day 287	63	28	1	152	3.9	109	16.9	30	1.4	9.8	6.9	3	3.9	0.8	0.1	209	52	135	55	24	N/A
	Week 46, Day 322	65	25	0.62	147	4.8*	109	16.8	26	2.0*	9.7	6.8	2.6	4.2	0.6	0.2	603*	55	159	51	62*	Marked
A8T010 Rhm	Day 0, 0 hr	73	17	1.1	146	2.9	107	21.5	20.4	5.3	8.6	7.8	4	3.8	1.1	0.4	231	81	141	58	38	N/A
	Week 0, Day 0	64	20	0.7	149	3.5	109	16.6	26.9	3.1	8.7	7.1	3.7	3.4	1.1	0.2	162	75	180	50	21	N/A
	Week 6, Day 41	75	16	0.8	153	3.2	111	18.8	26.4	4.4	8.7	7.7	3.7	4	0.9	0.1	199	79	228	39	20	N/A
	Week 12, Day 84	59	19	0.9	150	3.5	107	14.7	31.8	3	9.4	7.8	3.1	4.7	0.7	<0.10	203	70	653	42	24	N/A
	Week 35, Day 245	61	20	1.05	146	3.1	108	18.1	23	1.3	8.9	7.7	2.9	4.8	0.6	0.2	219	60	696	44	32	N/A
	Week 41, Day 287	64	23	0.83	150	3.2	110	24.2	19	1	9.4	7.5	2.9	4.6	0.6	0.2	260	80	520	65	39	N/A
	Week 46, Day 322	59	17	0.73	146	3.6	109	17.6	23	1.2	9.2	7.5	2.6	4.9	0.5	0.1	254	110	854	69	34	N/A
08M171 Rhm	Week 0, Day 0	69	13	0.8	146	3.9	107	18.6	24.3	2.3	9.1	7.3	3.8	3.5	1.1	0.3	368	52	94	70	24	N/A
	Week 6, Day 41	67	18	0.8	146	3.5	105	15.4	29.1	3.4	9.1	7.4	3.6	3.8	1	0.2	336	51	135	51	24	N/A
	Week 12, Day 84	64	16	0.8	146	3.9	109	15.2	25.7	3.3	8.8	7	3.2	3.8	0.8	0.1	430	50	169	85	85	N/A
	Week 36, Day 252	62	21	0.99	143	3.2	110	10.2	26	3.3	10.3	7.3	4	3.3	1.2	0.1	241	35	173	33	29	N/A
* Hemolysis may falsely elevate "K, AST, CPK, LDH" and falsely decrease "Phos, Amylase" results.
